# The *Toxoplasma* Oxygen Sensing Protein, TgPhyA, Is Required for Resistance to Interferon-gamma Mediated Nutritional Immunity

**DOI:** 10.1101/2023.05.16.540931

**Authors:** Charlotte Cordonnier, Msano Mandalasi, Jason Gigley, Elizabeth A. Wohlfert, Christopher M. West, Ira J Blader

## Abstract

As *Toxoplasma gondii* disseminates through its host, the parasite must sense and adapt to its environment and scavenge nutrients. Oxygen (O_2_) is one such environmental factor and cytoplasmic prolyl 4-hydroxylases (PHDs) are evolutionarily conserved O_2_ cellular sensing proteins that regulate responses to changes in O_2_ availability. *Toxoplasma* expresses two PHDs. One of them, TgPHYa hydroxylates SKP1, a subunit of the SCF-E3 ubiquitin ligase complex. *In vitro,* TgPHYa is important for growth at low O_2_ levels. However, studies have yet to examine the role that TgPHYa or any other pathogen encoded PHD plays in virulence and disease. Using a type II ME49 *Toxoplasma* TgPHYa knockout, we report that TgPHYa is important for Toxoplasma virulence and brain cyst formation in mice. We further find that while TgPHYa mutant parasites can establish an infection in the gut they are unable to efficiently disseminate to peripheral tissues because the mutant parasites are unable to survive within recruited immune cells. Since this phenotype abrogated in IFNγ knockout mice, we studied how TgPHYa mediates survival in IFNγ-treated cells. We find that TgPHYa is not required for release of parasite-encoded effectors into host cells that neutralize anti-parasitic processes induced by IFNγ. In contrast, we find that TgPHYa is required for the parasite to scavenge tryptophan, which is an amino acid whose levels are decreased after IFNγ upregulates the tryptophan-catabolizing enzyme, indoleamine dioxygenase (IDO). We further find that relative to wild-type mice that IDO knockout mice display increased morbidity when infected with TgPHYa knockout parasites. Together, these data identify the first parasite mechanism for evading IFNγ-induced nutritional immunity and highlight a novel role that oxygen sensing proteins play in pathogen growth and virulence.
