## Supplementary material for "The *Toxoplasma* Oxygen Sensing Protein, TgPhyA, Is Required for Resistance to Interferon-gamma Mediated Nutritional Immunity": Table S1

### Sheet: Sheet2
Antibodies	Clones	Vendor	Catalog #	Dilution for Flow Cytometry
AF700 anti-mouse MHCII	M5/114.15.2	eBoscience	56-5321-82	1:500
PerCp-Cy5.5 anti-mouse Ly6C	HK1.4	eBoscience	45-5932-82	1:300
FITC anti-mouse Ly6G	1A8	BD Biosciences	551460	1:200
APC anti-mouse CD45	30-F11	eBoscience	17-0451-82	1:200
PE-Cy7 anti-mouse CD11c	N418	BioLegend	117318	1:200
APC anti-mouse CD103	2E7	BioLegend	121414	1:200
V540 anti-mouse CD45	30 F11	BD Biosciences	560501	1:200
BV605 anti-mouse CD11b	M1/70	BioLegend	101257	1:300
Anti-NK1.1	PK136	BioXcell	BE0036
AF700 Rat / IgG2b, κappa, Isotype	eB149/10H5	eBoscience	56-4031-80	1:500
PerCp-Cy5.5 Rat /IgG2c, κappa, Isotype	RTK4174	BioLegend	400723	1:300
FITC Rat/Lewis IgG2a, κappa, Isotype	RTK2758	BioLegend	400505	1:200
APC Mouse/IgG2a, κappa, Isotype	eBM2a	eBoscience	17-4724-81	1:200
PE/Cy7 Armenian Hamster/IgG, Isotype	HTK888	BioLegend	400922	1:200
APC Armenian Hamster/IgG, Isotype	HTK888	BioLegend	400912	1:200
V450 Rat/IgG2b, κappa, Isotype	A95-1	BD Biosciences	560457	1:200
BV605 Rat/IgG2b, κappa, Isotype	R35-38	BD Biosciences	563145	1:300
